# Poly ADP-Ribose Signaling is Dysregulated in Huntington Disease

**DOI:** 10.1101/2022.11.23.517669

**Authors:** Tamara Maiuri, Carlos Barba Bazan, Rachel J. Harding, Nola Begeja, Tae-In Kam, Lauren M. Byrne, Filipe B. Rodrigues, Monica M. Warner, Kaitlyn Neuman, Muqtasid Mansoor, Mohsen Badiee, Morgan Dasovich, Keona Wang, Leslie M Thompson, Anthony K. L. Leung, Sara N. Andres, Edward J. Wild, Ted M. Dawson, Valina L. Dawson, Cheryl H. Arrowsmith, Ray Truant

**Affiliations:** Department of Biochemistry and Biomedical Sciences, McMaster University, Hamilton, ON L8S 3Z5, Canada; Structural Genomics Consortium, University of Toronto, Toronto, ON M5G 1L7, Canada; Department of Pharmacology and Toxicology, University of Toronto, Toronto, ON M5S 1A8, Canada; Neurodegeneration and Stem Cell Programs, Institute for Cell Engineering, Johns Hopkins University School of Medicine, Baltimore, MD 21205, USA; Department of Neurology, Johns Hopkins University School of Medicine, Baltimore, MD 21205, USA; UCL Huntington Disease Centre, UCL Queen Square Institute of Neurology, University College London, London, UK; Department of Biochemistry and Biomedical Sciences, McMaster University, Hamilton, ON L8S 3Z5, Canada; Michael G. DeGroote Institute for Infectious Disease Research, McMaster University, Hamilton, ON, Canada; Department of Biochemistry and Molecular Biology, Bloomberg School of Public Health, Johns Hopkins University, Baltimore, MD 21205, USA; Department of Neurobiology and Behavior, University of California, Irvine, CA 92697, USA; Department of Neurobiology and Behavior, University of California, Irvine, CA 92697, USA; Department of Psychiatry and Human Behavior, University of California, Irvine, CA 92868, USA; Department of Biochemistry and Molecular Biology, Bloomberg School of Public Health, Johns Hopkins University, Baltimore, MD 21205, USA; Department of Molecular Biology and Genetics, Department of Genetic Medicine, Department of Oncology, School of Medicine, Johns Hopkins University, Baltimore, MD 21205, USA; Neurodegeneration and Stem Cell Programs, Institute for Cell Engineering, Johns Hopkins University School of Medicine, Baltimore, MD 21205, USA; Department of Neurology, Johns Hopkins University School of Medicine, Baltimore, MD 21205, USA; Department of Pharmacology and Molecular Sciences, Johns Hopkins University School of Medicine, Baltimore, MD 21205, USA; Solomon H. Snyder Department of Neuroscience, Johns Hopkins University School of Medicine, Baltimore, MD 21205, USA; Neurodegeneration and Stem Cell Programs, Institute for Cell Engineering, Johns Hopkins University School of Medicine, Baltimore, MD 21205, USA; Department of Neurology, Johns Hopkins University School of Medicine, Baltimore, MD 21205, USA; Department of Physiology, Johns Hopkins University School of Medicine, Baltimore, MD 21205, USA; Solomon H. Snyder Department of Neuroscience, Johns Hopkins University School of Medicine, Baltimore, MD 21205, USA; Structural Genomics Consortium, University of Toronto, Toronto, ON M5G 1L7, Canada; Princess Margaret Cancer Centre and Department of Medical Biophysics, University of Toronto, Toronto, ON M5G 1L7, Canada

**Keywords:** Huntington disease, huntingtin, poly ADP-ribose, DNA repair, neurodegenerative disease, human, cerebrospinal fluid

## Abstract

Huntington disease (HD) is a genetic neurodegenerative disease caused by CAG expansion in the *Huntingtin (HTT)* gene, translating to an expanded polyglutamine tract in the huntingtin (HTT) protein. Age at disease onset correlates to CAG repeat length but varies by decades between individuals with identical repeat lengths. Genome-wide association studies link HD modification to DNA repair and mitochondrial health pathways. Clinical studies show elevated DNA damage in HD, even at the premanifest stage. A major DNA repair node influencing neurodegenerative disease is the PARP pathway. Accumulation of poly ADP-ribose (PAR) has been implicated in Alzheimer and Parkinson diseases, as well as cerebellar ataxia. We report that HD mutation carriers have lower cerebrospinal fluid PAR levels than healthy controls, starting at the premanifest stage. Human HD iPSC-derived neurons and patient-derived fibroblasts have diminished PAR response in the context of elevated DNA damage. We have defined a PAR-binding motif in huntingtin, detected huntingtin complexed with PARylated proteins in human cells during stress, and localized huntingtin to mitotic chromosomes upon inhibition of PAR degradation. Direct huntingtin PAR binding was measured by fluorescence polarization and visualized by atomic force microscopy at the single molecule level. While wild type and mutant huntingtin did not differ in their PAR binding ability, purified wild type huntingtin protein increased *in vitro* PARP1 activity while mutant huntingtin did not. These results provide insight into an early molecular mechanism of HD, suggesting possible targets for the design of early preventive therapies.

**Significance statement:** A consensus on dysfunctional DNA repair has emerged in neurodegenerative disease research, with elevated poly ADP-ribose (PAR) signaling more recently implicated. In contrast, we have identified a deficient PAR response in Huntington’s disease (HD) patient spinal fluid samples and cells. This may be explained by the inability of huntingtin protein bearing the HD-causing mutation to stimulate production of PAR the way the wild type protein does. Since drugs that target PAR production and degradation have already been developed, these findings present an exciting avenue for therapeutic intervention for HD.
