## Supplementary material for "Poly ADP-Ribose Signaling is Dysregulated in Huntington Disease": Table S2

### Sheet: PARylated proteins
(1) Zhang Y, Wang J, Ding M, Yu Y. Site-specific characterization of the Asp- and Glu-ADP-ribosylated proteome. Nat Methods. 2013;10: 981–984.
(2) Jungmichel S, Rosenthal F, Altmeyer M, Lukas J, Hottiger MO, Nielsen ML. Proteome-wide identification of poly(ADP-Ribosyl)ation targets in different genotoxic stress responses. Mol Cell. 2013;52: 272–285.
(3) Gagné J-P, Isabelle M, Lo KS, Bourassa S, Hendzel MJ, Dawson VL, et al. Proteome-wide identification of poly(ADP-ribose) binding proteins and poly(ADP-ribose)-associated protein complexes. Nucleic Acids Res. 2008;36: 6959–6976.
PARYLATED PROTEINS COMMON TO (1), (2), (3)	HUNTINGTIN INTERACTING PROTEINS (this study)	PARYLATED PROTEINS COMMON TO (1) and (2)	HUNTINGTIN INTERACTING PROTEINS (this study)	PARYLATED PROTEINS COMMON TO (1) and (3)	HUNTINGTIN INTERACTING PROTEINS (this study)	PARYLATED PROTEINS COMMON TO (2) and (3)	HUNTINGTIN INTERACTING PROTEINS (this study)	PARYLATED PROTEINS UNIQUE TO (1)	HUNTINGTIN INTERACTING PROTEINS (this study)	PARYLATED PROTEINS UNIQUE TO (2)	HUNTINGTIN INTERACTING PROTEINS (this study)	PARYLATED PROTEINS UNIQUE TO (3)	HUNTINGTIN INTERACTING PROTEINS (this study)
RPS27A	RPS27A	DEK	DEK	CFL1	CFL1	MYL12B	MYL12B	ACTB	ACTB	CALM1	CALM1	ATP5A1	ATP5A1
SFPQ	SFPQ	EWSR1	EWSR1	RPL23A	RPL23A	MYL6	MYL6	AHCY	AHCY	CALM2	CALM2	CAND1	CAND1
HNRNPR	2	FUS	FUS	RPL24	RPL24	RPL18	RPL18	CALR	CALR	CBFB	CBFB	CCT3	CCT3
HNRNPU		GAPDH	GAPDH	CSDA	3	RPS11	RPS11	CCT8	CCT8	CPSF2	CPSF2	CCT4	CCT4
NONO		HIST1H4A	HIST1H4A	DDX21		ARCN1	4	DKC1	DKC1	CPSF3	CPSF3	CYFIP1	CYFIP1
RBMX		HMGB2	HMGB2	DDX5		ELAVL1		FOXP1	FOXP1	CSRP1	CSRP1	DDB1	DDB1
RPL8		HNRNPD	HNRNPD	DHX15		H3F3A		HIST1H4C	HIST1H4D	FHL1	FHL1	DDX3X	DDX3X
SUPT16H		PCNA	PCNA	DHX9		HIST1H1C		HIST1H4D	HIST2H4B	H3F3C	H3F3C	DNAJA1	DNAJA1
8		BCLAF1	8	H2AFY		HIST1H2BK		HIST1H4F	HIST1H4J	HIST1H2AA	HIST1H2AA	EEF1A1	EEF1A1
		CBX3		HNRNPL		HIST1H2BL		HIST1H4H	HIST1H4F	HIST1H2AD	HIST1H2AD	EEF1G	EEF1G
		CEBPB		ILF3		HNRNPA3		HIST1H4I	HIST1H4H	HIST1H2AG	HIST1H2AG	EEF2	EEF2
		CHD1L		NXF1		HNRNPC		HIST1H4J	HIST1H4I	HMGB1	HMGB1	EIF2S1	EIF2S1
		CHD2		RPL13P12		IGF2BP2		HIST1H4K	HIST1H4C	HNRNPA1	HNRNPA1	EIF4A1	EIF4A1
		CIRBP		RPL18A		ILF2		HIST2H4B	HIST1H4K	MRPS26	MRPS26	FLNA	FLNA
		DTX2		SMARCA5		IMPDH2		HIST4H4	HIST4H4	MYH9	MYH9	GLUD1	GLUD1
		ERH		SMC3		KHDRBS1		HNRNPAB	HNRNPAB	P4HB	P4HB	GSTP1	GSTP1
		FBL		SMC4		LASP1		HSP90AA1	HSP90AA1	PIP5K1A	PIP5K1A	HADHA	HADHA
		FIP1L1		SUB1		MSH2		KRT1	KRT1	PPM1G	PPM1G	HNRNPK	HNRNPK
		GTF2I		SYNCRIP		MSH6		KRT10	KRT10	PPP1CA	PPP1CA	HSPH1	HSPH1
		H2AFX		TOP2B		RFC4		NCL	NCL	RPL15	RPL15	IARS	IARS
		HIST2H2BE		20		RPL13A		RPL27A	RPL27A	RPL7A	RPL7A	KPNB1	KPNB1
		HMGA1				RPL35		A2M	21	SYMPK	SYMPK	LMNA	LMNA
		HNRNPA0				RPS4X		ACTBL2		TFAM	TFAM	LONP1	LONP1
		HNRNPUL1				RPS4Y2		AHCTF1P		TPM1	TPM1	LRRC59	LRRC59
		KLF16				SFN		AHDC1		TPM3	TPM3	MTHFD1L	MTHFD1L
		LIG3				SLC25A1		ALDOC		TPM4	TPM4	NACA	NACA
		MAZ				SNRPA		ALKBH5		VCP	VCP	NCKAP1	NCKAP1
		MECP2				SNRPD2		ALX4		ACP1	27	PA2G4	PA2G4
		NACC1				SNRPN		APEX1		ALYREF		PAICS	PAICS
		NFIC				29		APLF		AMOTL2		PCBP1	PCBP1
		NUSAP1						APTX		ARMCX3		PCBP2	PCBP2
		PARP1						BAT2		BANF1		RPL11	RPL11
		PHF14						BAT2D1		BCAP31		RPL12	RPL12
		POLDIP3						BAZ1B		BEND7		RPL13	RPL13
		POP1						BAZ2A		C1orf57		RPL14	RPL14
		RBM27						BHLHA15		C6orf130		RPL22	RPL22
		RBM33						BLZF1		C9orf84		RPL23	RPL23
		RFC1						BPTF		CDCA5		RPL3	RPL3
		RUNX1						BXDC2		CDK2		RPL31	RPL31
		SLTM						C14orf43		CDKN1A		RPL4	RPL4
		SNRNP70						C17orf85		CDKN2AIP		RPL6	RPL6
		SSRP1						C19orf47		CETN2		RPLP0	RPLP0
		TAF15						C1orf55		CGGBP1		RPLP1	RPLP1
		TCF20						C1orf77		CHTOP		RPS10	RPS10
		THRAP3						C2orf42		CMC1		RPS14	RPS14
		TOP1						C5orf24		CPSF1		RPS15A	RPS15A
		TOP2A						CASC3		CPSF4		RPS19	RPS19
		TRIP12						CBX1		CRIPT		RPS25	RPS25
		UBTF						CBX2		CROCC		RPS3	RPS3
		UHRF1						CBX4		CSE1L		RPS3A	RPS3A
		WDR33						CCBL2		CSNK2B		RPS6	RPS6
		XPC						CCDC137		DIMT1		RPS8	RPS8
		XRCC1						CCDC59		EIF6		RPSA	RPSA
		XRCC6						CCNT1		ENC1		TCP1	TCP1
		YLPM1						CEBPG		ERBB2IP		TUBA4A	TUBA4A
		YY1						CECR2		EXD2		TUBB6	TUBB6
		ZBTB10						CENPC1		FAM208A		TUFM	TUFM
		ZC3H14						CHD1		FUSIP1		ABCB1	57
		ZNF281						CHD4		G3BP2		ACACA
		ZNF384						CHD7		H1F0		AFG3L2
		ZNF512						CHD7		H2AFJ		AIFM1
		ZNF579						CHD9		H2AFV		ALDH18A1
		ZNF638						CHERP		H2AFZ		AP2A1
		ZNF740						CLTC		H2BFS		AP2A2
		64						CTCF		HIST1H2AH		AP2B1
								CXorf23		HIST1H2AJ		AP2M1
								DAG1		HIST1H2BB		ARL1
								DCLRE1A		HIST1H2BC		ARPC4
								DDX18		HIST1H2BD		ASCC3
								DDX23		HIST1H2BH		ATP1A1
								DDX24		HIST1H2BJ		ATP2A2
								DDX50		HIST1H2BM		ATP5C1
								DHX57		HIST1H2BN		ATP5O
								DIDO1		HIST1H2BO		C22orf28
								DLX1		HIST1H3A		CAD
								DLX2		HIST2H2AA3		CAPRIN1
								DNTTIP2		HIST2H2AC		CDH6
								DPF2		HIST2H2BF		CDK1
								ELF2		HIST2H3A		CKAP4
								EME1		HIST2H3PS2		COPA
								ETV4		HIST3H2BB		COPB1
								EVI1		HIST3H3		COPG
								FAM65B		HMG20A		CSDAP1
								FAM83H		HMOX1		CTNNA1
								FAM98A		HNRNPA1L2		CTPS
								FEN1		HNRNPA2B1		DAP3
								FLYWCH1		HOXB8		DARS
								FOXC1		HOXB9		DDOST
								FOXJ3		HOXC8		DDX1
								FOXK2		JRKL		DDX10
								FYTTD1		KLF13		DDX17
								GAR1		KPNA4		DDX39
								GATA2		KRT18		DDX3Y
								GATA6		MAFF		DDX56
								GNAQ		MGST3		DDX6
								GSG2		MITD1		DEPDC7
								H2AFY2		MKI67IP		DHX30
								HIST1H4B		MPG		DHX36
								HIST1H4E		MRPL49		DHX37
								HIST1H4L		MYL1		DNAJB11
								HIST2H4A		MYL12A		DNAJC10
								HLTF		MYL3		DNAJC13
								HMGA2		NEFM		DRG1
								HMGB1L10		NMD3		DYNC1H1
								HMGB3		NOP56		EEF1A1P24
								HMGN1		NOP58		EEF1A1P5
								HNRNPUL2		NPM1		EEF1A1P9
								HOXA10		NTPCR		EEF1A2
								HOXA9		NXT1		EEF1D
								HOXB4		P4HA1		EFTUD2
								HOXB6		PABPN1		EIF2S2
								HOXB7		PARP12		EIF2S3
								HOXD13		PARP8		EIF3A
								HOXD8		PIPSL		EIF3C
								JUND		PNKP		EIF3CL
								KIAA1429		POLR2E		EIF3E
								KIF20A		POLR2H		EIF3F
								KIF22		POLR3B		EIF3L
								KLF12		PPP1CB		EIF4A1P4
								KLF3		PRRC2A		EIF4A3
								KLF4		PRRC2C		EPHA2
								KRT71		PSPC1		EPPK1
								KRT9		RAC1;RAC3		EPRS
								LCOR		RAI14		ERC1
								LDHB		RALA		ETF1
								LEF1		RBBP4		FARSB
								LEO1		RBBP7		FLNB
								LIG1		RBM3		GCN1L1
								LLPH		RBM6		GFPT1
								LOC100133142		RBM7		GLDC
								LOC728825		RCHY1		GLT25D1
								MBD1		RFC3		GNB2L1
								MKI67		RPA1		H1FX
								MNX1		RPA2		H3F3B
								MPHOSPH8		RRP7A		HDLBP
								MYH10		SAFB		HIP1R
								MYNN		SAP18		HIST1H1D
								NACAD		SCD5		HK1
								NCAPH		SMNDC1		HKDC1
								NFIX		SMU1		HNRNPF
								NSD1		SNRPB		HNRNPH1
								NUCKS1		SNRPD1		HNRNPH2
								NUMA1		SP3		HNRNPM
								ORC1L		SPANXB1		HNRPDL
								PBX1		SRSF1		HSD17B12
								PBX3		SRSF10		HSD17B2
								PCF11		SRSF12		IGF2BP3
								PDS5A		SRSF7		IMMT
								PHC2		SSSCA1		IQGAP1
								PHF6		STAU1		KIAA0196
								PHLDA1		TEAD3		KIAA0368
								PLAGL2		TEAD4		KIAA1967
								POLB		TFE3		KIF2A
								POLR1A		THYN1		LARS
								POLR2A		TMEM55B		LGALS7
								POU2F1		TOMM20		LGALS7B
								PPHLN1		TRA2B		LOC100129585
								PPIAP19		TRMT112		LOC100130107
								PPP1R10		TRPM4		LOC100130109
								PRDM15		USP7		LOC100131294
								PRICKLE3		UTP15		LOC100131699
								PRPF40A		WBSCR22		LOC100131735
								PRR12		WTAP		LOC100290337
								PRRX2		XRCC5		LOC119358
								PRSS3		ZBTB7A		LOC390282
								PSIP1		ZNF316		LOC440926
								RAD21		ZNF593		LOC644063
								RAI1		ZNF697		LOC644390
								RBM28		ZNF787		LOC644914
								RBMXL2		169		LOC652147
								RCC1				LOC652460
								RCC2				LOC652798
								RNF114				LOC653881
								RPS19BP1				LOC728914
								RRS1				LOC729046
								RUSC2				LOC731751
								SAFB2				LRRC47
								SALL1				MAPK1
								SERPINC1				MARS
								SET				MATR3
								SF3A2				MC1R
								SFRS2IP				MCM3
								SLC25A43				MCM4
								SLC30A5				MCM5
								SLC30A7				MCM7
								SMC1A				ME2
								SMC6				MOV10
								SOX4				MRPL11
								SOX9				MRPL13
								SPTY2D1				MRPL39
								SRBD1				MRPL46
								SUPT5H				MRPS22
								SUPT6H				MRPS23
								TAF2				MRTO4
								TCF7L2				MTHFD1
								TDP1				MYO1B
								TDRD3				MYO1C
								TEAD1				NDUFS1
								TGIF1				NDUFS3
								THOC4				NDUFV2
								TIMELESS				NLRX1
								TM9SF4				NOP2
								TTF1				OPA1
								TTN				OXNAD1
								TTR				PA2G4P4
								TUBA1C				PABPC1
								TXN				PABPC1P4
								UBE2V2				PDHB
								UPF3B				PFKL
								USP34				PFKM
								UTP23				PHB
								VEZF1				PHB2
								WDR46				PHLDB1
								WHSC1				PIK3C2A
								WIZ				PKP1
								YTHDC1				PLEC
								ZBTB33				PLOD3
								ZBTB41				POLR2B
								ZC3H13				PRKDC
								ZC3H3				PRPF19
								ZCCHC7				PSMD3
								ZFP106				PTRF
								ZFP62				PURA
								ZFX				PYCRL
								ZIC2				PYGB
								ZIC3				QARS
								ZNF146				RAB13
								ZNF148				RAB5C
								ZNF174				RALY
								ZNF189				RARS
								ZNF280C				RDX
								ZNF362				RIN1
								ZNF48				RPL10
								ZNF512B				RPL10A
								ZNF594				RPL10AP6
								ZNF618				RPL10AP9
								ZNF646				RPL10P15
								ZNF768				RPL10P16
								ZNF770				RPL10P6
								ZNF800				RPL10P9
								240				RPL12P14
												RPL12P19
												RPL12P2
												RPL12P32
												RPL12P35
												RPL12P6
												RPL13AP16
												RPL13AP18
												RPL13AP5
												RPL13AP7
												RPL17
												RPL17P18
												RPL17P20
												RPL17P22
												RPL17P33
												RPL17P34
												RPL17P36
												RPL17P39
												RPL17P7
												RPL17P9
												RPL18AP6
												RPL19
												RPL19P12
												RPL21P19
												RPL22P11
												RPL23AP37
												RPL23AP43
												RPL23AP44
												RPL23AP63
												RPL23AP65
												RPL23AP75
												RPL23P6
												RPL24P6
												RPL26
												RPL26P16
												RPL26P19
												RPL26P33
												RPL26P6
												RPL27
												RPL28
												RPL30
												RPL31P17
												RPL31P49
												RPL34
												RPL35A
												RPL35P1
												RPL35P2
												RPL36A
												RPL36AP37
												RPL36AP49
												RPL36AP51
												RPL4P4
												RPL4P5
												RPL5
												RPL5P1
												RPL5P34
												RPL6P10
												RPL6P19
												RPL6P27
												RPL7
												RPL7P16
												RPL7P20
												RPL7P23
												RPL7P24
												RPL7P26
												RPL7P32
												RPL8P2
												RPL9
												RPL9P25
												RPLP0P2
												RPLP0P3
												RPLP0P6
												RPS10P11
												RPS10P13
												RPS10P22
												RPS10P4
												RPS10P7
												RPS11P5
												RPS13
												RPS13P2
												RPS13P8
												RPS15
												RPS15AP11
												RPS15AP12
												RPS15AP17
												RPS15AP19
												RPS15AP24
												RPS15P5
												RPS16
												RPS16P1
												RPS16P10
												RPS17
												RPS19P3
												RPS2
												RPS23
												RPS24
												RPS25P8
												RPS27AP11
												RPS27AP12
												RPS27AP16
												RPS2P11
												RPS2P12
												RPS2P17
												RPS2P20
												RPS2P5
												RPS2P51
												RPS2P55
												RPS2P8
												RPS3AP47
												RPS3AP49
												RPS3AP5
												RPS3P3
												RPS4XP13
												RPS4XP6
												RPS5
												RPS6P1
												RPS6P25
												RPS8P10
												RPS8P8
												RPS9
												RPS9P4
												RPSAP12
												RPSAP15
												RPSAP18
												RPSAP19
												RPSAP29
												RPSAP58
												RPSAP61
												RPSAP8
												RPSAP9
												RUVBL2
												S100A8
												S100A9
												SEC24C
												SERBP1
												SF3B1
												SF3B3
												SFRS1
												SFRS3
												SKIV2L2
												SLC25A11
												SLC25A13
												SLC25A3
												SLC25A5
												SLC25A5P8
												SLC25A6
												SMARCA1
												SMC2
												SND1
												SNORA67
												SNRNP200
												SNRPA1
												SNRPD3
												SNRPE
												SNRPEL1
												SNURF
												SPTAN1
												SPTBN1
												SRP14
												SRP14P1
												SRRT
												STIM1
												SUPT16HP
												TCP1P3
												TFB1M
												TGM3
												TIMM16
												TLN1
												TRA2A
												TRIM25
												TRIM28
												TSR1
												TTC37
												TTLL3
												TUBB2C
												TUBB3
												TXNDC12
												UBA52
												UCKL1
												UNC45A
												UPF1
												UQCRC2
												VDAC3
												XRCC5
												YWHAQ
												425
